# Multi-compartment spatiotemporal metabolic modeling of the chicken gut guides the design of dietary interventions

**DOI:** 10.64898/2026.02.08.704450

**Authors:** Irina Utkina, Mohammadali Alizadeh, Shayan Sharif, John Parkinson

**Affiliations:** Program in Molecular Medicine, Hospital for Sick Children, Toronto, Ontario, Canada; Department of Pathobiology, Ontario Veterinary College, University of Guelph, Guelph, Ontario, Canada; Department of Biochemistry, University of Toronto, Toronto ON, Canada

**Keywords:** Microbiome, Metabolic Modeling, Poultry Gut, Dietary Interventions, Metabolic Interactions

## Abstract

Understanding the interactions between diet and the gut microbiome is critical for identifying dietary interventions that support gut health. This is of particular importance for poultry where the elimination of antibiotic growth promoters has resulted in an alarming rise in enteric infections with significant economic consequences. While the application of computational models capable of dissecting the metabolic interactions supporting gut communities has shown promise, they remain limited, largely ignoring the physiological and geographical considerations of the poultry gastrointestinal tract. To address these limitations, we developed the first multi-compartment, spatiotemporally-resolved metabolic model of the chicken gastrointestinal tract. Our six-compartment framework integrates avian-specific physiological features including bidirectional flow, feeding-fasting cycles, and compartment-specific environmental parameters. The model captured distinct metabolic specialization along the gut, with upper compartments enriched for biosynthetic pathways and lower compartments specialized for fermentation. *In silico* screening of 34 dietary supplements revealed context-dependent metabolic responses and predicted cellulose, starch, and L-threonine as robust enhancers of short-chain fatty acid production. A controlled feeding trial validated key predictions, particularly for butyrate, with prediction accuracy further improved through integration of trial-specific microbial community data. Our findings demonstrate that community composition is a major driver of metabolic outcomes and underscore the need for context-specific modeling. Our framework provides a mechanistic platform for rational dietary intervention design and is broadly adaptable to other animal or human gastrointestinal systems.
