## Supplemental Table 2 for "Multi-compartment spatiotemporal metabolic modeling of the chicken gut guides the design of dietary interventions"

### Sheet: Table S2A
Supplementary Table S2A. Simulation parameters for 6-compartment model. Parameters for spatial metabolic simulations using BacArena. Table S2A provides parameters for the six-compartment gastrointestinal tract model representing gizzard, duodenum, jejunum, ileum, cecum, and colon. Parameters include initial bacterial community sizes per compartment, spatial grid dimensions (arena size), basal nut…
Simulation parameters for daytime mode
Compartment	initial_commsize	arena_size	essential_conc_mM	pH	oxygen_mM	diet_proportion	diet_added_hrs
Gizzard	250	100	0.0001	3	0.001	0.0001	2
Duodenum	500	100	0	6	0.0001	0	NA
Jejunum	500	100	0	6	1e-05	0	NA
Ileum	1000	100	0	6.5	1e-06	0	NA
Cecum	4000	100	0	7	1e-07	0	NA
Colon	4000	100	0	7	1e-06	0	NA
diet_added_perc	remove_bac_perc	remove_freq_hrs	remove_from_ileum_perc	reflux_perc	reflux_freq_hrs	remove_mets_perc
0.5	0.2	1	NA	NA	NA	0.95
NA	0.2	1	NA	0.2	6	0.97
NA	0.2	1	NA	NA	NA	0.65
NA	0.2	1	NA	NA	NA	0.3
NA	0.2	4	0.1	NA	NA	0.3
NA	0.1	1	0.1	NA	NA	0.1
Simulation parameters for nighttime mode
Compartment	initial_commsize	arena_size	essential_conc_mM	pH	oxygen_mM	diet_proportion	diet_added_hrs
Gizzard	250	100	0.0001	3	0.001	0.0001	NA
Duodenum	500	100	0	6	0.0001	0	NA
Jejunum	500	100	0	6	1e-05	0	NA
Ileum	1000	100	0	6.5	1e-05	0	NA
Cecum	4000	100	0	7	1e-07	0	NA
Colon	4000	100	0	7	1e-05	0	NA
diet_added_perc	remove_bac_perc	remove_freq_hrs	remove_from_ileum_perc	reflux_remove_from_colon_perc	reflux_perc	reflux_freq_hrs	remove_mets_perc
NA	0.1	1	NA	NA	NA	NA	0.5
NA	0.1	1	NA	NA	0.1	3	0.6
NA	0.1	1	NA	NA	0.05	3	0.4
NA	0.1	1	NA	0.05	0.1	3	0.2
NA	0.1	4	0.05	0.1	NA	NA	0.1
NA	0	1	0.05	NA	0.15	3	0

### Sheet: Table S2B
Supplementary Table S2B. Simulation parameters for ileum-cecum model. Table S2B provides parameters for the simplified two-compartment ileum-cecum model, including bacterial removal rates and frequencies that simulate digesta flow and GIT transit. Additional parameters specify differential removal rates for day versus night periods and substrate-level removal percentages, reflecting circadian fee…
Compartment	initial_community_size	essential_conc_mM	arena_size	pH	oxygen_mM	remove_bac_perc	remove_freq_hrs
Ileum	1000	0.0004	100	6.5	1e-06	0.2	1
Cecum	4000	0.0016	100	7	1e-07	0.2	4
remove_from_ileum	remove_sublb_perc	remove_bac_perc_night	remove_from_ileum_night	remove_sublb_perc_night
NA	0.3	0.1	NA	0.2
0.1	0.3	0.1	0.05	0.1
